# Open-source mapping and variant calling for large-scale NGS data from original base-quality scores

**DOI:** 10.1101/2020.12.15.356360

**Authors:** Olga Krasheninina, Yih-Chii Hwang, Xiaodong Bai, Aleksandra Zalcman, Evan Maxwell, Jeffrey G. Reid, William J. Salerno

## Abstract

Standardized genome informatics protocols minimize reprocessing costs and facilitate harmonization across studies if implemented in a transparent, accessible and reproducible manner. Here we define the OQFE protocol, a lossless read-mapping protocol that retains key features of existing NGS standard methods. We demonstrate that variants can be called directly from NovaSeq OQFE data without the need for base quality score recalibration and describe a large-scale variant calling protocol for OQFE data. The OQFE protocol is open-source and a containerized implementation is provided.
