## Supplementary material for "Open-source mapping and variant calling for large-scale NGS data from original base-quality scores": OQFE Supplementary Tables

### Sheet: Table S1 (hap.py output)
Sample	Quality Scores	Type	TRUTH.TOTAL	TRUTH.TP	TRUTH.FN	QUERY.TOTAL	QUERY.FP	QUERY.UNK	FP.gt	METRIC.Recall	METRIC.Precision	METRIC.Frac_NA	METRIC.F1_Score	TRUTH.TOTAL.TiTv_ratio	QUERY.TOTAL.TiTv_ratio	TRUTH.TOTAL.het_hom_ratio	QUERY.TOTAL.het_hom_ratio
HG002_70x	OQFE	SNP	21675	21620	55	27668	27	6021	2	0.997463	0.998753	0.217616	0.998107	2.91513	2.7637	1.67073	1.63788
HG002_70x	+BQSR	SNP	21675	21621	54	27721	28	6072	4	0.997509	0.998707	0.21904	0.998107	2.91513	2.76503	1.67073	1.64073
HG002_70x	+BQSR+FEbin	SNP	21675	21622	53	27820	28	6170	2	0.997555	0.998707	0.221783	0.99813	2.91513	2.76339	1.67073	1.64683
HG002_70x	OQFE	INDEL	912	881	31	1431	23	518	11	0.966009	0.974808	0.361985	0.970389			1.80126	1.6979
HG002_70x	+BQSR	INDEL	912	881	31	1428	22	515	9	0.966009	0.975904	0.360644	0.970931			1.80126	1.6819
HG002_70x	+BQSR+FEbin	INDEL	912	875	37	1430	29	518	14	0.95943	0.968202	0.362238	0.963796			1.80126	1.67742
HG002_45x	OQFE	SNP	21675	21475	200	27098	39	5584	5	0.990773	0.998187	0.206067	0.994466	2.91513	2.79239	1.67073	1.6353
HG002_45x	+BQSR	SNP	21675	21467	208	27154	43	5644	6	0.990404	0.998001	0.207852	0.994188	2.91513	2.78645	1.67073	1.63818
HG002_45x	+BQSR+FEbin	SNP	21675	21468	207	27254	60	5726	6	0.99045	0.997213	0.210098	0.99382	2.91513	2.78562	1.67073	1.64533
HG002_45x	OQFE	INDEL	912	814	98	1341	38	481	21	0.892544	0.955814	0.358688	0.923096			1.80126	1.64215
HG002_45x	+BQSR	INDEL	912	815	97	1345	37	485	21	0.89364	0.956977	0.360595	0.924225			1.80126	1.63116
HG002_45x	+BQSR+FEbin	INDEL	912	815	97	1361	46	492	20	0.89364	0.947066	0.361499	0.919578			1.80126	1.6124

### Sheet: Table S2 (file sizes)
CRAM type	Sample	Mean Target Coverage	Quality Scores	Size (bytes)	FASTQ Size (bytes)
OQFE	HG002_45x	45x	Original NovaSeq	576313583	1949736767
+BQSR+FEbin	HG002_45x	45x	Recalibrated and binned	522809532
+BQSR	HG002_45x	45x	Recalibrated	1633576201
OQFE	HG002_70x	70x	Original NovaSeq	1000002988	3289919351
+BQSR+FEbin	HG002_70x	70x	Recalibrated and binned	890681732
+BQSR	HG002_70x	70x	Recalibrated	2805429891
